# Viral protease-mediated polyprotein processing in human astroviruses

**DOI:** 10.1101/2025.11.24.690148

**Authors:** David Noyvert, Leandro X. Neves, Ksenia Fominykh, Jacqueline Hankinson, Gemma Lindsey, Aleksei Lulla, Edward Emmott, Valeria Lulla

## Abstract

Positive-sense RNA viruses often encode large polyproteins that are proteolytically processed by viral and host proteases into functional replication proteins. Astroviruses infect intestinal and neuronal cells across diverse human and animal hosts and also rely on polyprotein cleavage for replication. In this study, we mapped the cleavage sites of the nonstructural polyproteins of classical human astrovirus 1 (HAstV1) and neurotropic astrovirus strain MLB2 using complementary N-terminomics of infected cells and analyses of untagged overexpressed polyproteins. Notably, we identified two adjacent cleavage sites at the N-terminus of HAstV1 and MLB2 proteases, as well as a similar dual cleavage site at the C-terminus of the MLB2 protease. We also demonstrated processing of the hypervariable region and VPg in both astrovirus strains. This allowed us to define the boundaries of individual protein products and identify conserved and divergent processing features between classical and non-classical astroviruses. Additionally, we characterized several polyprotein precursors and evaluated the replication properties of cleavage-deficient mutant replicons, revealing the critical role of polyprotein processing for functional replication complex formation. Understanding the dynamics of polyprotein processing is essential for interpreting the stages of viral infection and identifying new drug targets and antiviral strategies.
