## Supplemental Table 1 for "Viral protease-mediated polyprotein processing in human astroviruses"

### Sheet: Table_S1A
Dataset	Peptide	Prev AA	Next AA	Start	End	Peptide Length	Charges	Probability	Spectral Count	Intensity	Assigned Modifications	Protein	Mapped Proteins
Trypsin	ANANKGVTIN	M	V	2	11	10	2,3	0.9999	2	700736960	5K(304.2071),N-term(304.2071),N-term(42.0106)	ORF2-MLB2_1
Trypsin	ANANKGVTINVGN	M	V	2	14	13	2,3	1	3	348834496	5K(304.2071),N-term(304.2071),N-term(42.0106)	ORF2-MLB2_1
Trypsin	ANANKGVTINVGNVKR	M	K	2	17	16	2,3,4	1	36	40355803000	15K(304.2071),5K(304.2071),N-term(304.2071),N-term(42.0106)	ORF2-MLB2_1	pMLB2_3
Trypsin	QQITADVYR	N	V	348	356	9	2	1	2	674234820	1Q(-17.0265),N-term(304.2071)	ORF2-MLB2_1	pMLB2_3
Trypsin	QITADVYR	Q	V	349	356	8	2	1	2	256964848	N-term(304.2071)	ORF2-MLB2_1	pMLB2_3
Trypsin	ITADVYR	Q	V	350	356	7	2	0.9937	1	38610000	N-term(304.2071)	ORF2-MLB2_1	pMLB2_3
Trypsin	IPDQPIGPSSYPMTPDSLVLMAGYFR	V	A	408	433	26	3	0.9882	1	0	13M(15.9949),21M(15.9949),N-term(304.2071)	ORF2-MLB2_1	pMLB2_3
Trypsin	DQPIGPSSYPMTPDSLVLMAGYFR	P	A	410	433	24	3	1	1	0	11M(15.9949),19M(15.9949),N-term(304.2071)	ORF2-MLB2_1	pMLB2_3
Trypsin	QPIGPSSYPMTPDSLVLMAGYFR	D	A	411	433	23	3	1	2	5.37155e+06	10M(15.9949),18M(15.9949),N-term(304.2071)	ORF2-MLB2_1	pMLB2_3
Trypsin	SYPMTPDSLVLMAGYFR	S	A	417	433	17	3	1	2	10914306	12M(15.9949),4M(15.9949),N-term(304.2071)	ORF2-MLB2_1	pMLB2_3
Trypsin	AVDAETKIR	H	R	678	686	9	3	0.9997	1	41920452	7K(304.2071),N-term(304.2071)	ORF2-MLB2_1	pMLB2_3
Trypsin	EEGVDAGR	M	S	695	702	8	2	0.8255	1	7165041	N-term(304.2071)	ORF2-MLB2_1	pMLB2_3
Trypsin	AVPFHIGVADKVLTLGSSR	M	S	6	24	19	3,4	1	3	451125664	11K(304.2071),N-term(304.2071),N-term(42.0106)	pMLB2_3	ORF1a-MLB2_1
Chymotrypsin	ENWQDQTKDY	A	V	173	182	10	2,3	1	2	2015452160	8K(304.2071),N-term(304.2071)	pMLB2_3	ORF1a-MLB2_1
Chymotrypsin	RVRTGVASF	Q	V	384	392	9	3	0.9961	1	1022026880	N-term(304.2071)	pMLB2_3	ORF1a-MLB2_1
Trypsin	TNTGYTGGATVIR	Q	A	531	543	13	2	0.9757	1	34020116	N-term(304.2071)	pMLB2_3	ORF1a-MLB2_1
Chymotrypsin	SAGPGPKRTSKL	R	R	1309	1320	12	4	0.9933	10	1179796100	11K(304.2071),7K(304.2071),N-term(304.2071)	pMLB2_3	ORF2-MLB2_1, ORFX-MLB2_3
Chymotrypsin	YGGNGTLGEAIY	Q	Q	1571	1582	12	2	1	1	50400796	N-term(304.2071)	pMLB2_3	ORF2-MLB2_1
Chymotrypsin	GNGTLGEAIY	G	Q	1573	1582	10	2	0.9996	1	92684616	N-term(304.2071)	pMLB2_3	ORF2-MLB2_1
Chymotrypsin	QQITADVY	N	R	1628	1635	8	2	0.9777	2	400420096	N-term(304.2071)	pMLB2_3	ORF2-MLB2_1
Chymotrypsin	SVIPDQPIGPSSYPM	R	T	1686	1700	15	2	0.994	3	4949185	15M(15.9949),N-term(304.2071)	pMLB2_3	ORF2-MLB2_1
Chymotrypsin	IPDQPIGPSSYPM	V	T	1688	1700	13	2	0.9991	2	67967600	13M(15.9949),N-term(304.2071)	pMLB2_3	ORF2-MLB2_1
Chymotrypsin	IPDQPIGPSSYPMTPDSL	V	V	1688	1705	18	3	0.9976	1	15843780	13M(15.9949),N-term(304.2071)	pMLB2_3	ORF2-MLB2_1
Chymotrypsin	DQPIGPSSYPM	P	T	1690	1700	11	2	0.9975	1	20142808	N-term(304.2071)	pMLB2_3	ORF2-MLB2_1
Chymotrypsin	SYPMTPDSL	S	V	1697	1705	9	2	0.9996	2	69714480	4M(15.9949),N-term(304.2071)	pMLB2_3	ORF2-MLB2_1
Trypsin	AATGVNQGPVHNLGAEINQSR	M	L	17	37	21	2,3	1	17	15359132700	N-term(304.2071),N-term(42.0106)	ORF2-pAVIC(capsid)_2	ORF-X-pAVIC_1, pAVIC_3
Trypsin	AHGEPYYSSKPDKDFNFGSTMAR	M	R	30	52	23	3,4	1	61	9777665000	10K(304.2071),13K(304.2071),21M(15.9949),N-term(304.2071),N-term(42.0106)	pAVIC_2	ORF1a-pAVIC_1, ORF1ab-pAVIC_1
Trypsin	KLKQSGVR	Q	V	444	451	8	4	0.8831	1	418070080	1K(304.2071),3K(304.2071),N-term(304.2071)	pAVIC_2	ORF1a-pAVIC_1, ORF1ab-pAVIC_1
Chymotrypsin	SGVRVGVNEF	Q	V	448	457	10	2,3	0.9836	3	4656916500	N-term(304.2071)	pAVIC_2	ORF1a-pAVIC_1, ORF1ab-pAVIC_1
Trypsin	QKSVSDSDVVDLVR	E	T	656	669	14	3	1	1	22099100	2K(304.2071),N-term(304.2071)	pAVIC_2	ORF1a-pAVIC_1, ORF1ab-pAVIC_1
Trypsin	KSVSDSDVVDLVR	Q	T	657	669	13	3	1	1	357365536	1K(304.2071),N-term(304.2071)	pAVIC_2	ORF1a-pAVIC_1, ORF1ab-pAVIC_1
Trypsin	AKPIPALR	Q	T	784	791	8	3	0.9785	1	893084800	2K(304.2071),N-term(304.2071)	pAVIC_2	ORF1a-pAVIC_1, ORF1ab-pAVIC_1
Trypsin	ASKSNKQVTVEVSNNGR	M	N	1444	1460	17	2,3,4	1	104	41681916000	3K(304.2071),6K(304.2071),N-term(304.2071),N-term(42.0106)	pAVIC_2	ORF2-pAVIC(capsid)_1
Trypsin	KQVTVEVSNNGR	N	N	1449	1460	12	3	0.9954	1	40050708	1K(304.2071),N-term(304.2071)	pAVIC_2	ORF2-pAVIC(capsid)_1
Trypsin	DNASDTLGPSIEIHTLGR	N	T	1655	1672	18	3	1	1	31430092	N-term(304.2071)	pAVIC_2	ORF2-pAVIC(capsid)_1
Chymotrypsin	STDNQVPVTF	K	E	1712	1721	10	2	0.9993	1	62717064	N-term(304.2071)	pAVIC_2	ORF2-pAVIC(capsid)_1
Chymotrypsin	AGERTTSDTVW	R	Q	1756	1766	11	2	0.9955	1	1186186500	N-term(304.2071)	pAVIC_2	ORF2-pAVIC(capsid)_1
Trypsin	YVYPSYQDALSNKPALCTGSTPGGMR	F	T	1810	1835	26	4	1	2	22728200	13K(304.2071),17C(57.0214),25M(15.9949),N-term(304.2071)	pAVIC_2	ORF2-pAVIC(capsid)_1
Chymotrypsin	TRNPVTTTL	R	Q	1836	1844	9	2	0.9923	1	195854496	N-term(304.2071)	pAVIC_2	ORF2-pAVIC(capsid)_1
Trypsin	MNQPSLGHGEAPAAIGR	Q	S	1849	1865	17	3	1	1	81132320	N-term(304.2071)	pAVIC_2	ORF2-pAVIC(capsid)_1
Trypsin	NQPSLGHGEAPAAIGR	M	S	1850	1865	16	3	1	1	3.56976e+06	N-term(304.2071)	pAVIC_2	ORF2-pAVIC(capsid)_1
Trypsin	QPSLGHGEAPAAIGR	N	S	1851	1865	15	3	1	1	16332494	N-term(304.2071)	pAVIC_2	ORF2-pAVIC(capsid)_1
Chymotrypsin	SIPAPGEEY	R	K	1866	1874	9	2	0.9988	4	1461781630	N-term(304.2071)	pAVIC_2	ORF2-pAVIC(capsid)_1
Chymotrypsin	IPAPGEEY	S	K	1867	1874	8	2	0.9913	1	212004288	N-term(304.2071)	pAVIC_2	ORF2-pAVIC(capsid)_1
